# Virulence regulates and boosts CRISPR-Cas9 immunity in Group B *Streptococcus*

**DOI:** 10.1101/2024.10.24.620037

**Authors:** Adeline Pastuszka, Maria-Vittoria Mazzuoli, Chiara Crestani, Léonie Deborde, Odile Sismeiro, Coralie Lemaire, Vanessa Rong, Myriam Gominet, Elise Jacquemet, Rachel Legendre, Philippe Lanotte, Arnaud Firon

**Author notes:** Correspondence to *Institut Pasteur, Department of Microbiology, 25-28 rue du Docteur Roux, 75724 Paris Cedex 15 Paris, France. Co-First Authors (Adeline Pastuszka, Maria-Vittoria Mazzuoli). Co-Senior Authors (Philippe Lanotte, Arnaud Firon).

## Abstract

CRISPR-Cas9 immune systems protect bacteria from foreign DNA. However, immune efficiency is constrained by Cas9 off-target cleavages and toxicity. How bacteria regulate Cas9 to maximize protection while preventing autoimmunity is not understood. Here, we show that the master regulator of virulence, CovR, regulates CRISPR-Cas9 immunity against mobile genetic elements in *Streptococcus agalactiae*, a pathobiont responsible for invasive neonatal infections. We show that CovR binds to and represses a distal promoter of the *cas* operon, integrating immunity within the virulence regulatory network. The CovR-regulated promoter provides a controlled increase in off-target cleavages to counteract mutations in the target DNA, restores the potency of old immune memory, and stimulates the acquisition of new memory in response to recent infections. Regulation of Cas9 by CovR is conserved at the species level, with lineage specificities suggesting different adaptive trajectories. Altogether, we describe the coordinated regulation of immunity and virulence that enhances the bacterial immune repertoire during host-pathogen interaction.
