## Supplementary Tables for "Virulence regulates and boosts CRISPR-Cas9 immunity in Group B *Streptococcus*": Supp Table S1.xlsx

### Sheet: Protospacer
Supplementary Table S1A: List of protospacer sequences with single mismatch
Blue: WT protospacer sequence; orange: random protospacer sequence
Protospacer ID	Sequence
P4_WT	CAAGACCAGAGTTACTGTTT
P4_01A	CAAGACCAGAGTTACTGTTa
P4_01C	CAAGACCAGAGTTACTGTTc
P4_01G	CAAGACCAGAGTTACTGTTg
P4_02A	CAAGACCAGAGTTACTGTaT
P4_02C	CAAGACCAGAGTTACTGTcT
P4_02G	CAAGACCAGAGTTACTGTgT
P4_03A	CAAGACCAGAGTTACTGaTT
P4_03C	CAAGACCAGAGTTACTGcTT
P4_03G	CAAGACCAGAGTTACTGgTT
P4_04A	CAAGACCAGAGTTACTaTTT
P4_04C	CAAGACCAGAGTTACTcTTT
P4_04T	CAAGACCAGAGTTACTtTTT
P4_05A	CAAGACCAGAGTTACaGTTT
P4_05C	CAAGACCAGAGTTACcGTTT
P4_05G	CAAGACCAGAGTTACgGTTT
P4_06A	CAAGACCAGAGTTAaTGTTT
P4_06G	CAAGACCAGAGTTAgTGTTT
P4_06T	CAAGACCAGAGTTAtTGTTT
P4_07C	CAAGACCAGAGTTcCTGTTT
P4_07G	CAAGACCAGAGTTgCTGTTT
P4_07T	CAAGACCAGAGTTtCTGTTT
P4_08A	CAAGACCAGAGTaACTGTTT
P4_08C	CAAGACCAGAGTcACTGTTT
P4_08G	CAAGACCAGAGTgACTGTTT
P4_09A	CAAGACCAGAGaTACTGTTT
P4_09C	CAAGACCAGAGcTACTGTTT
P4_09G	CAAGACCAGAGgTACTGTTT
P4_10A	CAAGACCAGAaTTACTGTTT
P4_10C	CAAGACCAGAcTTACTGTTT
P4_10T	CAAGACCAGAtTTACTGTTT
P4_11C	CAAGACCAGcGTTACTGTTT
P4_11G	CAAGACCAGgGTTACTGTTT
P4_11T	CAAGACCAGtGTTACTGTTT
P4_12A	CAAGACCAaAGTTACTGTTT
P4_12C	CAAGACCAcAGTTACTGTTT
P4_12T	CAAGACCAtAGTTACTGTTT
P4_13C	CAAGACCcGAGTTACTGTTT
P4_13G	CAAGACCgGAGTTACTGTTT
P4_13T	CAAGACCtGAGTTACTGTTT
P4_14A	CAAGACaAGAGTTACTGTTT
P4_14G	CAAGACgAGAGTTACTGTTT
P4_14T	CAAGACtAGAGTTACTGTTT
P4_15A	CAAGAaCAGAGTTACTGTTT
P4_15G	CAAGAgCAGAGTTACTGTTT
P4_15T	CAAGAtCAGAGTTACTGTTT
P4_16C	CAAGcCCAGAGTTACTGTTT
P4_16G	CAAGgCCAGAGTTACTGTTT
P4_16T	CAAGtCCAGAGTTACTGTTT
P4_17A	CAAaACCAGAGTTACTGTTT
P4_17C	CAAcACCAGAGTTACTGTTT
P4_17T	CAAtACCAGAGTTACTGTTT
P4_18C	CAcGACCAGAGTTACTGTTT
P4_18G	CAgGACCAGAGTTACTGTTT
P4_18T	CAtGACCAGAGTTACTGTTT
P4_19C	CcAGACCAGAGTTACTGTTT
P4_19G	CgAGACCAGAGTTACTGTTT
P4_19T	CtAGACCAGAGTTACTGTTT
P4_20A	aAAGACCAGAGTTACTGTTT
P4_20G	gAAGACCAGAGTTACTGTTT
P4_20T	tAAGACCAGAGTTACTGTTT
P8_WT	TAACTTGTTCGGCCATCATC
P8_01A	TAACTTGTTCGGCCATCATa
P8_01G	TAACTTGTTCGGCCATCATg
P8_01T	TAACTTGTTCGGCCATCATt
P8_02A	TAACTTGTTCGGCCATCAaC
P8_02C	TAACTTGTTCGGCCATCAcC
P8_02G	TAACTTGTTCGGCCATCAgC
P8_03C	TAACTTGTTCGGCCATCcTC
P8_03G	TAACTTGTTCGGCCATCgTC
P8_03T	TAACTTGTTCGGCCATCtTC
P8_04A	TAACTTGTTCGGCCATaATC
P8_04G	TAACTTGTTCGGCCATgATC
P8_04T	TAACTTGTTCGGCCATtATC
P8_05A	TAACTTGTTCGGCCAaCATC
P8_05C	TAACTTGTTCGGCCAcCATC
P8_05G	TAACTTGTTCGGCCAgCATC
P8_06C	TAACTTGTTCGGCCcTCATC
P8_06G	TAACTTGTTCGGCCgTCATC
P8_06T	TAACTTGTTCGGCCtTCATC
P8_07A	TAACTTGTTCGGCaATCATC
P8_07G	TAACTTGTTCGGCgATCATC
P8_07T	TAACTTGTTCGGCtATCATC
P8_08A	TAACTTGTTCGGaCATCATC
P8_08G	TAACTTGTTCGGgCATCATC
P8_08T	TAACTTGTTCGGtCATCATC
P8_09A	TAACTTGTTCGaCCATCATC
P8_09C	TAACTTGTTCGcCCATCATC
P8_09T	TAACTTGTTCGtCCATCATC
P8_10A	TAACTTGTTCaGCCATCATC
P8_10C	TAACTTGTTCcGCCATCATC
P8_10T	TAACTTGTTCtGCCATCATC
P8_11A	TAACTTGTTaGGCCATCATC
P8_11G	TAACTTGTTgGGCCATCATC
P8_11T	TAACTTGTTtGGCCATCATC
P8_12A	TAACTTGTaCGGCCATCATC
P8_12C	TAACTTGTcCGGCCATCATC
P8_12G	TAACTTGTgCGGCCATCATC
P8_13A	TAACTTGaTCGGCCATCATC
P8_13C	TAACTTGcTCGGCCATCATC
P8_13G	TAACTTGgTCGGCCATCATC
P8_14A	TAACTTaTTCGGCCATCATC
P8_14C	TAACTTcTTCGGCCATCATC
P8_14T	TAACTTtTTCGGCCATCATC
P8_15A	TAACTaGTTCGGCCATCATC
P8_15C	TAACTcGTTCGGCCATCATC
P8_15G	TAACTgGTTCGGCCATCATC
P8_16A	TAACaTGTTCGGCCATCATC
P8_16C	TAACcTGTTCGGCCATCATC
P8_16G	TAACgTGTTCGGCCATCATC
P8_17A	TAAaTTGTTCGGCCATCATC
P8_17G	TAAgTTGTTCGGCCATCATC
P8_17T	TAAtTTGTTCGGCCATCATC
P8_18C	TAcCTTGTTCGGCCATCATC
P8_18G	TAgCTTGTTCGGCCATCATC
P8_18T	TAtCTTGTTCGGCCATCATC
P8_19C	TcACTTGTTCGGCCATCATC
P8_19G	TgACTTGTTCGGCCATCATC
P8_19T	TtACTTGTTCGGCCATCATC
P8_20A	aAACTTGTTCGGCCATCATC
P8_20C	cAACTTGTTCGGCCATCATC
P8_20G	gAACTTGTTCGGCCATCATC
protoX1	ACGTGATCAGTAGTGCTGCA
protoX2	GTCACGAGCTACAGTGACAG
protoX3	AGTTCATCAGCAGTGATGAA

### Sheet: 2FAST2Q
Supplementary Table S1B: Protospacer absolute counts (2FAST2Q analysis)
Blue: WT protospacer sequence; orange: random protospacer sequence
Rep1 and Rep2 = Biological duplicate
Protospacer ID	WT_Rep1	WT_Rep2	∆covR_rep1	∆covR_rep2	∆covR_∆P2cas	vector1	vector2	vector3
P4_WT	222	650	249	219	10939	27303	26566	24401
P4_01A	1936	2246	574	726	447	393	328	375
P4_01C	8202	10730	6833	6209	1357	916	851	817
P4_01G	4684	7864	4007	3508	1436	858	693	688
P4_02A	212	221	7	4	384	394	298	355
P4_02C	2315	4448	401	553	1424	1549	1333	1283
P4_02G	9283	13038	4803	6308	3652	1572	1458	1492
P4_03A	13	38	2	7	364	482	469	447
P4_03C	1265	1900	156	100	1251	970	891	818
P4_03G	2834	4945	484	583	1675	1593	1491	1486
P4_04A	13	16	4	4	261	319	264	315
P4_04C	1561	2250	363	403	1410	759	663	635
P4_04T	1465	1687	349	759	618	506	568	516
P4_05A	25	27	2	2	805	652	588	616
P4_05C	241	639	6	6	1292	1029	1000	930
P4_05G	605	1109	13	11	1399	1372	1120	1168
P4_06A	1018	2006	1326	1371	399	357	283	280
P4_06G	7192	9832	6755	8459	1902	1131	1089	1044
P4_06T	229	418	50	14	229	134	104	90
P4_07C	3747	6305	1169	1737	2786	1620	1423	1331
P4_07G	1344	2472	62	280	3296	1913	1788	1569
P4_07T	730	1135	103	299	258	429	338	301
P4_08A	1	3	3	2	242	324	263	249
P4_08C	14	4	4	2	637	979	842	779
P4_08G	978	1443	12	44	1319	796	687	659
P4_09A	7	1	11	3	439	1034	1039	972
P4_09C	28	10	12	11	1394	2894	2519	2458
P4_09G	13	19	9	15	1359	2580	2518	2480
P4_10A	0	2	4	0	327	489	481	417
P4_10C	7	11	9	2	842	1991	1654	1654
P4_10T	16	8	11	6	485	934	839	773
P4_11C	11	86	16	9	954	2317	2061	1949
P4_11G	11	8	9	3	524	1682	1467	1604
P4_11T	7	3	3	2	315	1074	911	835
P4_12A	5	8	3	3	435	1270	1099	1081
P4_12C	13	6	6	7	1148	2281	2107	2017
P4_12T	5	6	11	1	522	1177	1082	1012
P4_13C	20	10	12	14	1535	2665	2622	2454
P4_13G	17	15	13	11	1578	3475	3208	2955
P4_13T	17	7	10	2	1428	2099	1936	1693
P4_14A	4	11	5	5	424	897	958	768
P4_14G	7	4	12	8	1094	2227	2027	1913
P4_14T	1	5	3	1	476	1271	1182	1088
P4_15A	1	8	2	6	272	889	833	802
P4_15G	8	6	16	6	945	2356	2476	2039
P4_15T	3	10	9	5	382	1359	1279	1141
P4_16C	12	7	0	7	721	1334	1226	1263
P4_16G	11	6	9	8	428	1695	1477	1557
P4_16T	2	1	6	0	143	445	476	392
P4_17A	3	10	2	9	275	1086	1108	1107
P4_17C	15	8	16	9	1399	2823	2809	2412
P4_17T	9	7	1	4	384	958	1041	884
P4_18C	20	23	11	15	2425	2847	2743	2564
P4_18G	10	8	9	1	816	2063	1853	1692
P4_18T	4	4	6	4	398	975	940	834
P4_19C	15	15	8	8	1279	2875	2932	2513
P4_19G	86	13	9	192	1198	2916	2644	2536
P4_19T	7	1	12	1	267	949	1005	771
P4_20A	2	7	3	4	452	1019	957	802
P4_20G	11	12	13	8	940	2120	1902	1698
P4_20T	3	1	3	2	268	753	784	655
P8_WT	222	165	164	111	15025	28657	17441	28179
P8_01A	2720	2341	447	172	1607	988	564	907
P8_01G	22699	18438	15287	10741	4948	2701	1646	2568
P8_01T	4818	3493	1996	1277	1050	846	496	734
P8_02A	3774	3090	437	280	2041	1409	814	1372
P8_02C	3687	2846	575	108	2192	1156	677	1078
P8_02G	17894	15812	18193	11283	3492	2060	1290	2220
P8_03C	2555	2148	423	171	1003	822	385	768
P8_03G	3361	3153	709	353	1526	1359	797	1170
P8_03T	1316	879	2460	616	1056	789	345	733
P8_04A	85	77	7	5	578	615	382	658
P8_04G	4774	4138	960	448	2706	1757	965	1591
P8_04T	215	229	19	9	1216	739	466	745
P8_05A	409	463	7	3	2386	1622	941	1505
P8_05C	1068	1139	45	8	2726	1680	981	1816
P8_05G	3737	3641	148	97	2911	2187	1238	2074
P8_06C	442	384	39	2	1509	1197	649	1016
P8_06G	1069	1225	18	7	2135	1846	1052	1660
P8_06T	333	348	24	0	1011	655	399	579
P8_07A	1575	1345	40	23	1224	1043	620	977
P8_07G	8408	6483	5494	5185	2412	1504	876	1424
P8_07T	143	66	76	62	594	698	426	658
P8_08A	5	9	5	2	290	763	364	723
P8_08G	5952	5453	912	885	4867	2145	1291	2295
P8_08T	5	12	5	1	340	590	427	652
P8_09A	2	6	0	3	436	1160	666	1088
P8_09C	18	11	11	11	1971	2752	1489	2645
P8_09T	9	7	10	5	1353	1090	570	1071
P8_10A	2	8	5	7	799	1342	830	1306
P8_10C	16	9	19	2	1191	1952	1143	1815
P8_10T	10	4	6	9	947	1211	754	1246
P8_11A	14	2	6	1	354	753	554	804
P8_11G	6	5	17	10	981	2028	1105	1917
P8_11T	6	3	2	2	443	744	495	765
P8_12A	5	5	5	8	689	917	566	975
P8_12C	8	12	10	2	1173	2192	1385	2188
P8_12G	1075	883	371	687	1904	2872	1688	2757
P8_13A	6	4	4	1	310	649	380	672
P8_13C	5	8	7	6	803	1442	891	1353
P8_13G	25	27	3	5	1105	1630	955	1531
P8_14A	1	0	3	0	192	433	267	439
P8_14C	4	7	6	4	487	772	461	717
P8_14T	5	2	5	2	525	858	541	832
P8_15A	6	1	10	5	506	819	457	845
P8_15C	4	0	2	3	754	1036	645	1077
P8_15G	2	2	6	0	567	1263	711	1271
P8_16A	1	2	7	1	273	586	277	511
P8_16C	4	6	16	6	456	1036	621	978
P8_16G	6	5	10	3	561	1133	644	1082
P8_17A	13	7	6	7	802	1481	964	1412
P8_17G	8	15	11	11	940	2596	1424	2276
P8_17T	3	0	6	2	595	682	429	723
P8_18C	14	11	13	12	1103	2414	1487	2345
P8_18G	7	6	9	4	978	1792	1075	1748
P8_18T	1	0	3	1	135	533	301	445
P8_19C	3	11	5	2	323	863	611	820
P8_19G	3	2	2	4	468	770	538	797
P8_19T	0	1	4	1	256	514	282	461
P8_20A	4	3	6	3	573	664	449	694
P8_20C	5	2	5	4	557	1255	683	1098
P8_20G	4	11	2	1	636	1094	630	1208
protoX1	4014	5257	7076	5881	295	365	261	197
protoX2	3120	4884	14040	5661	344	293	336	227
protoX3	4958	7014	17124	8372	451	494	416	271
Total reads	155203	171413	115374	84600	156134	216477	167106	199138

### Sheet: DESeq2
Supplementary Table S1C: Increased immune efficiency in ∆covR mutant (DESeq2 analysis)
Blue: WT protospacer sequence; orange: random protospacer sequence
Green Shading: statistically significative (p-value < 0.05)
Protospacer ID	Base Mean	log2 Fold Change (∆covR vs. WT)	lfcSE	stat	pvalue	padj
P4_WT	2474.95	0.106167	0.54842	0	1	1
P4_01A	5517.8	0.850874	0.343065	0	1	1
P4_01C	35234.9	-0.260272	0.274867	0	1	1
P4_01G	21680.9	-0.0533138	0.330759	0	1	1
P4_02A	400.014	4.5293	0.482293	7.31775	2.52157e-13	3.61426e-12
P4_02C	7243.92	1.98215	0.471535	2.08288	0.037262	0.118686
P4_02G	35816.1	0.166403	0.359332	0	1	1
P4_03A	79.7644	1.68252	0.677778	1.007	0.313936	0.794074
P4_03C	3095.71	2.86922	0.358518	5.21374	1.85074e-07	1.32637e-06
P4_03G	8266.61	2.03738	0.421437	2.46152	0.0138348	0.0495748
P4_04A	50.9237	1.08414	0.600792	0.140045	0.888624	NA
P4_04C	4416.75	1.49561	0.36866	1.34436	0.178831	0.480608
P4_04T	4433.2	0.616471	0.556236	0	1	1
P4_05A	85.3382	2.92682	0.781775	2.46468	0.0137137	0.0495748
P4_05C	819.673	5.40978	0.677945	6.50464	7.78804e-11	7.26933e-10
P4_05G	1551.19	5.3792	0.492124	8.89857	5.65696e-19	9.72997e-18
P4_06A	6582.75	-0.646593	0.419179	0	1	1
P4_06G	37415	-0.672619	0.352292	0	1	1
P4_06T	641.552	2.64444	0.542772	3.02971	0.00244789	0.0100247
P4_07C	13045.2	0.937577	0.458028	0	1	1
P4_07G	3908.16	2.53361	0.771544	1.98772	0.0468429	0.143875
P4_07T	2236.13	1.29914	0.647943	0.461673	0.644316	1
P4_08A	24.1325	-1.09327	0.992792	-0.0939424	0.925155	NA
P4_08C	63.6564	0.816541	0.740745	0	1	NA
P4_08G	2186.64	4.52087	0.664221	5.30074	1.15333e-07	9.01691e-07
P4_09A	66.7431	-1.55615	0.71479	-0.778066	0.43653	NA
P4_09C	176.622	-0.0601308	0.517871	0	1	1
P4_09G	171.484	-0.392735	0.504177	0	1	1
P4_10A	27.9322	-1.75761	1.28392	-0.590078	0.555138	NA
P4_10C	102.313	-0.0454711	0.608605	0	1	1
P4_10T	80.8285	-0.267589	0.536104	0	1	1
P4_11C	203.461	1.20925	0.782428	0.267438	0.789132	1
P4_11G	92.8567	-0.0992049	0.578636	0	1	1
P4_11T	51.6641	0.228417	0.832072	0	1	NA
P4_12A	64.9429	0.340847	0.751146	0	1	NA
P4_12C	126.174	-0.236621	0.594361	0	1	1
P4_12T	69.7309	-0.866643	0.672589	0	1	1
P4_13C	177.113	-0.589108	0.508755	0	1	1
P4_13G	195.687	-0.362895	0.483492	0	1	1
P4_13T	125.215	0.258729	0.62663	0	1	1
P4_14A	64.1143	-0.194695	0.68349	0	1	NA
P4_14G	124.985	-1.6323	0.607166	-1.0414	0.297691	0.7758
P4_14T	57.5849	-0.181262	0.972691	0	1	NA
P4_15A	52.6295	-0.623257	0.757482	0	1	NA
P4_15G	134.52	-1.39745	0.605716	-0.65616	0.511721	1
P4_15T	78.6013	-0.871407	0.633419	0	1	1
P4_16C	82.7868	0.634302	0.696539	0	1	1
P4_16G	97.6754	-0.776564	0.546812	0	1	1
P4_16T	26.9386	-1.74702	1.07265	-0.696425	0.486163	NA
P4_17A	69.6191	-0.577439	0.686585	0	1	1
P4_17C	168.423	-0.881768	0.534215	0	1	1
P4_17T	60.2304	0.885897	0.80438	0	1	NA
P4_18C	210.406	-0.07382	0.47339	0	1	1
P4_18G	103.744	0.10162	0.644861	0	1	1
P4_18T	58.2794	-1.09245	0.739799	-0.124971	0.900546	NA
P4_19C	163.431	0.124294	0.548922	0	1	1
P4_19G	534.451	-2.03041	1.20456	-0.855427	0.392315	0.963973
P4_19T	58.016	-1.35574	1.12585	-0.315971	0.752024	NA
P4_20A	56.7866	-0.418683	0.78912	0	1	NA
P4_20G	128.653	-0.635508	0.519269	0	1	1
P4_20T	39.3685	-1.09319	1.0158	-0.0917408	0.926904	NA
P8_WT	1778.34	-0.273875	0.25787	0	1	1
P8_01A	5183.88	2.32427	0.351605	3.76636	0.000165648	0.000949713
P8_01G	72395.1	-0.108948	0.133111	0	1	1
P8_01T	11738.6	0.585301	0.234562	0	1	1
P8_02A	6900.11	2.49875	0.220299	6.80328	1.02266e-11	1.09936e-10
P8_02C	6491.48	2.61296	0.582713	2.76802	0.00563986	0.0220467
P8_02G	70623.4	-0.561331	0.153596	0	1	1
P8_03C	4832.62	2.27347	0.376278	3.38439	0.000713378	0.00322898
P8_03G	7056.71	1.88406	0.249781	3.53932	0.000401157	0.00203349
P8_03T	6009.82	-1.15175	0.546773	-0.277534	0.78137	1
P8_04A	182.492	2.98291	0.472644	4.19534	2.72457e-05	0.000180241
P8_04G	9590.26	1.93708	0.287567	3.25866	0.00111941	0.00481347
P8_04T	458.273	3.22447	0.342631	6.49232	8.45271e-11	7.26933e-10
P8_05A	839.428	5.68042	0.510274	9.17236	4.62778e-20	9.94973e-19
P8_05C	2034.23	4.70602	0.535206	6.92448	4.37584e-12	5.37604e-11
P8_05G	6698.87	4.14781	0.20808	15.1279	1.06053e-51	9.12053e-50
P8_06C	808.593	3.71364	0.773208	3.50958	0.000448809	0.00214431
P8_06G	2062.08	5.76445	0.375518	12.6877	6.92138e-37	1.98413e-35
P8_06T	642.018	4.21232	0.826288	3.88766	0.000101217	0.00062176
P8_07A	2607.3	4.77244	0.281497	13.4013	5.93735e-41	2.55306e-39
P8_07G	28412.2	-0.324003	0.229962	0	1	1
P8_07T	407.449	-0.186373	0.395823	0	1	1
P8_08A	45.8626	0.233749	0.710547	0	1	NA
P8_08G	12446.8	1.86064	0.243202	3.53879	0.000401969	0.00203349
P8_08T	46.2835	0.735223	0.705721	0	1	NA
P8_09A	50.284	0.638059	0.989311	0	1	NA
P8_09C	165.844	-0.381851	0.466954	0	1	1
P8_09T	88.8216	-0.672953	0.564571	0	1	1
P8_10A	78.1313	-1.03994	0.637339	-0.0626689	0.95003	1
P8_10C	121.816	-0.47943	0.510992	0	1	1
P8_10T	86.2939	-0.88066	0.565522	0	1	1
P8_11A	51.5212	0.427032	0.680074	0	1	NA
P8_11G	118.31	-2.06273	0.554141	-1.9178	0.0551366	0.163508
P8_11T	42.8839	0.397225	0.877844	0	1	NA
P8_12A	67.1416	-1.15915	0.633414	-0.251265	0.801609	NA
P8_12C	115.073	-0.0258625	0.554699	0	1	1
P8_12G	3409.33	0.0114646	0.466804	0	1	1
P8_13A	38.5969	0.231624	0.810414	0	1	NA
P8_13C	83.666	-0.773047	0.583555	0	1	1
P8_13G	120.114	1.9236	0.572622	1.61294	0.106758	0.30604
P8_14A	20.0225	-2.35419	1.67107	-0.810376	0.417724	NA
P8_14C	53.2008	-0.633956	0.6465	0	1	NA
P8_14T	48.8139	-0.770201	0.783099	0	1	NA
P8_15A	58.458	-1.86636	0.693018	-1.25012	0.211255	NA
P8_15C	54.111	-1.09676	0.981931	-0.0985412	0.921503	NA
P8_15G	55.0446	-1.34662	0.953381	-0.363567	0.716182	NA
P8_16A	32.1965	-2.17494	1.00333	-1.17104	0.241584	NA
P8_16C	74.6326	-1.90158	0.572702	-1.57426	0.115427	0.320217
P8_16G	67.09	-1.00525	0.617701	-0.0085052	0.993214	NA
P8_17A	91.9077	-0.153759	0.53231	0	1	1
P8_17G	134.753	-0.714109	0.474431	0	1	1
P8_17T	43.924	-2.18313	0.991268	-1.19356	0.232652	NA
P8_18C	143.7	-0.776003	0.440028	0	1	1
P8_18G	95.5365	-0.767862	0.590421	0	1	1
P8_18T	22.0323	-2.77044	1.61834	-1.09398	0.273962	NA
P8_19C	51.6667	0.230013	0.681348	0	1	NA
P8_19G	44.5594	-1.03801	0.883874	-0.0430076	0.965696	NA
P8_19T	25.3863	-3.09095	1.58721	-1.31738	0.187712	NA
P8_20A	48.4275	-1.13286	0.741278	-0.179233	0.857755	NA
P8_20C	60.9006	-1.13537	0.748028	-0.180963	0.856397	NA
P8_20G	59.2624	1.55185	0.9417	0.586015	0.557866	NA
protoX1	26764.4	-1.27049	0.338319	-0.799509	0.423995	1
protoX2	33972.3	-2.0058	0.453172	-2.21946	0.0264555	0.0910069
protoX3	45828.5	-1.81752	0.390225	-2.09499	0.036172	0.118686
