## Supplementary Tables for "Virulence regulates and boosts CRISPR-Cas9 immunity in Group B *Streptococcus*": Supp Table S3.xlsx

### Sheet: Primers
Supplementary Table S3: oligonucleotides
Primer ID	Primer sequence	Primer feature
		Adapter for cloning into pTCV vector
991	aattctaACGAGCTAACGGTTACCTAATCAGTCGCCGaGGtg	Adapter EcoBam protospacer P1
992	gatccaCCtCGGCGACTGATTAGGTAACCGTTAGCTCGTtag	Adapter EcoBam protospacer P1
993	aattctaACGAGCTAACGGTTACCTAATCAGTCGCCGatctg	Adapter EcoBam protospacer P1-PAM
994	gatccagatCGGCGACTGATTAGGTAACCGTTAGCTCGTtag	Adapter EcoBam protospacer P1-PAM
1373	aattctaAGAGTGTGTCCAAGACCAGAGTTACTGTTTaGGtg	Adapter EcoBam protospacer P4
1374	gatccaCCtAAACAGTAACTCTGGTCTTGGACACACTCTtag	Adapter EcoBam protospacer P4
1375	aattctaAGAGTGTGTCCAAGACCAGAGTTACTGTTTatctg	Adapter EcoBam protospacer P4-PAM
1376	gatccaagtAAACAGTAACTCTGGTCTTGGACACACTCTtag	Adapter EcoBam protospacer P8-PAM
995	aattctaTCATCTGGTGTAACTTGTTCGGCCATCATCaGGtg	Adapter EcoBam protospacer P8
996	gatccaCCtGATGATGGCCGAACAAGTTACACCAGATGAtag	Adapter EcoBam protospacer P8
997	aattctaTCATCTGGTGTAACTTGTTCGGCCATCATCatctg	Adapter EcoBam protospacer P8-PAM
998	gatccagatGATGATGGCCGAACAAGTTACACCAGATGAtag	Adapter EcoBam protospacer P8-PAM
1369	aattctaGATAAAAAGTGGGAGCTGAATTAAAAGGCAaGGtg	Adapter EcoBam protospacer P12
1370	gatccaCCtTGCCTTTTAATTCAGCTCCCACTTTTTATCtag	Adapter EcoBam protospacer P12
1371	aattctaGATAAAAAGTGGGAGCTGAATTAAAAGGCAatctg	Adapter EcoBam protospacer P12-PAM
1372	gatccaagtTGCCTTTTAATTCAGCTCCCACTTTTTATCtag	Adapter EcoBam protospacer P12-PAM
1333	aattctaATTTGAACGATTTTTATATTCCTGATATGTaGGtg	Adapter EcoBam protospacer P13
1334	gatccaCCtACATATCAGGAATATAAAAATCGTTCAAATtag	Adapter EcoBam protospacer P13
1335	aattctaATTTGAACGATTTTTATATTCCTGATATGTatctg	Adapter EcoBam protospacer P13-PAM
1336	gatccagatACATATCAGGAATATAAAAATCGTTCAAATtag	Adapter EcoBam protospacer P13-PAM
1539	aattctaTCATCTGGTGTAACTTGTTCGGCCATCATgaGGtg	Adapter EcoBam protospacer P8 - single mismatch postion 1
1540	gatccaCCtcATGATGGCCGAACAAGTTACACCAGATGAtag	Adapter EcoBam protospacer P8 - single mismatch postion 1
1541	aattctaTCATCTGGTGTAACTTGTTCGGCCATCAaCaGGtg	Adapter EcoBam protospacer P8 - single mismatch postion 2
1542	gatccaCCtGtTGATGGCCGAACAAGTTACACCAGATGAtag	Adapter EcoBam protospacer P8 - single mismatch postion 2
1543	aattctaTCATCTGGTGTAACTTGTTCGGCCATCtTCaGGtg	Adapter EcoBam protospacer P8 - single mismatch postion 3
1544	gatccaCCtGAaGATGGCCGAACAAGTTACACCAGATGAtag	Adapter EcoBam protospacer P8 - single mismatch postion 3
1343	aattctaTCATCTGGTGTAACTTGTTCGGCCATgATCaGGtg	Adapter EcoBam protospacer P8 - single mismatch postion 4
1344	gatccaCCtGATcATGGCCGAACAAGTTACACCAGATGAtag	Adapter EcoBam protospacer P8 - single mismatch postion 4
1413	aattctaTCATCTGGTGTAACTTGTTCGGCCAaCATCaGGtg	Adapter EcoBam protospacer P8 - single mismatch postion 5
1414	gatccaCCtGATGtTGGCCGAACAAGTTACACCAGATGAtag	Adapter EcoBam protospacer P8 - single mismatch postion 5
1345	aattctaTCATCTGGTGTAACTTGTTCGGCCtTCATCaGGtg	Adapter EcoBam protospacer P8 - single mismatch postion 6
1346	gatccaCCtGATGAaGGCCGAACAAGTTACACCAGATGAtag	Adapter EcoBam protospacer P8 - single mismatch postion 6
1415	aattctaTCATCTGGTGTAACTTGTTCGGCgATCATCaGGtg	Adapter EcoBam protospacer P8 - single mismatch postion 7
1416	gatccaCCtGATGATcGCCGAACAAGTTACACCAGATGAtag	Adapter EcoBam protospacer P8 - single mismatch postion 7
1347	aattctaTCATCTGGTGTAACTTGTTCGGgCATCATCaGGtg	Adapter EcoBam protospacer P8 - single mismatch postion 8
1348	gatccaCCtGATGATGcCCGAACAAGTTACACCAGATGAtag	Adapter EcoBam protospacer P8 - single mismatch postion 8
1417	aattctaTCATCTGGTGTAACTTGTTCGcCCATCATCaGGtg	Adapter EcoBam protospacer P8 - single mismatch postion 9
1418	gatccaCCtGATGATGgGCGAACAAGTTACACCAGATGAtag	Adapter EcoBam protospacer P8 - single mismatch postion 9
1349	aattctaTCATCTGGTGTAACTTGTTCcGCCATCATCaGGtg	Adapter EcoBam protospacer P8 - single mismatch postion 10
1350	gatccaCCtGATGATGGCgGAACAAGTTACACCAGATGAtag	Adapter EcoBam protospacer P8 - single mismatch postion 10
1419	aattctaTCATCTGGTGTAACTTGTTgGGCCATCATCaGGtg	Adapter EcoBam protospacer P8 - single mismatch postion 11
1420	gatccaCCtGATGATGGCCcAACAAGTTACACCAGATGAtag	Adapter EcoBam protospacer P8 - single mismatch postion 11
1351	aattctaTCATCTGGTGTAACTTGTaCGGCCATCATCaGGtg	Adapter EcoBam protospacer P8 - single mismatch postion 12
1352	gatccaCCtGATGATGGCCGtACAAGTTACACCAGATGAtag	Adapter EcoBam protospacer P8 - single mismatch postion 12
1545	aattctaTCATCTGGTGTAACTTGaTCGGCCATCATCaGGtg	Adapter EcoBam protospacer P8 - single mismatch postion 13
1546	gatccaCCtGATGATGGCCGAtCAAGTTACACCAGATGAtag	Adapter EcoBam protospacer P8 - single mismatch postion 13
1353	aattctaTCATCTGGTGTAACTTcTTCGGCCATCATCaGGtg	Adapter EcoBam protospacer P8 - single mismatch postion 14
1354	gatccaCCtGATGATGGCCGAAgAAGTTACACCAGATGAtag	Adapter EcoBam protospacer P8 - single mismatch postion 14
1377	aattctaCAAGACCAGAGTTACTGTTTag	Adapter EcoBam protospacer P4 (20 bp)
1378	gatcctAAACAGTAACTCTGGTCTTGtag	Adapter EcoBam protospacer P4 (20 bp)
1379	aattctaCAAGACCAGAGTTACTGTaaag	Adapter EcoBam protospacer P4 - double mismatches position 1-2
1380	gatcctttACAGTAACTCTGGTCTTGtag	Adapter EcoBam protospacer P4 - double mismatches position 1-2
1381	aattctaCAAGACCAGAGTTACTcaTTaG	Adapter EcoBam protospacer P4 - double mismatches position 3-4
1382	gatcctAAtgAGTAACTCTGGTCTTGtag	Adapter EcoBam protospacer P4 - double mismatches position 3-4
1383	aattctaCAAGACCAGAGTTAgaGTTTaG	Adapter EcoBam protospacer P4 - double mismatches position 5-6
1384	gatcctAAACtcTAACTCTGGTCTTGtag	Adapter EcoBam protospacer P4 - double mismatches position 5-6
1385	aattctaCAAGACCAGAGTatCTGTTTaG	Adapter EcoBam protospacer P4 - double mismatches position 7-8
1386	gatcctAAACAGatACTCTGGTCTTGtag	Adapter EcoBam protospacer P4 - double mismatches position 7-8
1387	aattctaCAAGACCAGAcaTACTGTTTaG	Adapter EcoBam protospacer P4 - double mismatches position 9-10
1388	gatcctAAACAGTAtgTCTGGTCTTGtag	Adapter EcoBam protospacer P4 - double mismatches position 9-10
1389	aattctaCAAGACCActGTTACTGTTTaG	Adapter EcoBam protospacer P4 - double mismatches position 11-12
1390	gatcctAAACAGTAACagTGGTCTTGtag	Adapter EcoBam protospacer P4 - double mismatches position 11-12
1391	aattctaCAAGACgtGAGTTACTGTTTaG	Adapter EcoBam protospacer P4 - double mismatches position 13-14
1392	gatcctAAACAGTAACTCacGTCTTGtag	Adapter EcoBam protospacer P4 - double mismatches position 13-14
1393	aattctaCAAGtgCAGAGTTACTGTTTaG	Adapter EcoBam protospacer P4 - double mismatches position 15-16
1394	gatcctAAACAGTAACTCTGcaCTTGtag	Adapter EcoBam protospacer P4 - double mismatches position 15-16
1395	aattctaCAtcACCAGAGTTACTGTTTaG	Adapter EcoBam protospacer P4 - double mismatches position 17-18
1396	gatcctAAACAGTAACTCTGGTgaTGtag	Adapter EcoBam protospacer P4 - double mismatches position 17-18
1397	aattctagtAGACCAGAGTTACTGTTTaG	Adapter EcoBam protospacer P4 - double mismatches position 19-20
1398	gatcctAAACAGTAACTCTGGTCTactag	Adapter EcoBam protospacer P4 - double mismatches position 19-20
1443	aattctaCAAGACCAGAGTTACTGTTNag	Adapter EcoBam protospacer P4 - random mismatches position 1
1444	gatcctNAACAGTAACTCTGGTCTTGtag	Adapter EcoBam protospacer P4 - random mismatches position 1
1445	aattctaCAAGACCAGAGTTACTGTNTag	Adapter EcoBam protospacer P4 - random mismatches position 2
1446	gatcctANACAGTAACTCTGGTCTTGtag	Adapter EcoBam protospacer P4 - random mismatches position 2
1447	aattctaCAAGACCAGAGTTACTGNTTag	Adapter EcoBam protospacer P4 - random mismatches position 3
1448	gatcctAANCAGTAACTCTGGTCTTGtag	Adapter EcoBam protospacer P4 - random mismatches position 3
1449	aattctaCAAGACCAGAGTTACTNTTTag	Adapter EcoBam protospacer P4 - random mismatches position 4
1450	gatcctAAANAGTAACTCTGGTCTTGtag	Adapter EcoBam protospacer P4 - random mismatches position 4
1451	aattctaCAAGACCAGAGTTACNGTTTag	Adapter EcoBam protospacer P4 - random mismatches position 5
1452	gatcctAAACNGTAACTCTGGTCTTGtag	Adapter EcoBam protospacer P4 - random mismatches position 5
1453	aattctaCAAGACCAGAGTTANTGTTTag	Adapter EcoBam protospacer P4 - random mismatches position 6
1454	gatcctAAACANTAACTCTGGTCTTGtag	Adapter EcoBam protospacer P4 - random mismatches position 6
1455	aattctaCAAGACCAGAGTTNCTGTTTag	Adapter EcoBam protospacer P4 - random mismatches position 7
1456	gatcctAAACAGNAACTCTGGTCTTGtag	Adapter EcoBam protospacer P4 - random mismatches position 7
1457	aattctaCAAGACCAGAGTNACTGTTTag	Adapter EcoBam protospacer P4 - random mismatches position 8
1458	gatcctAAACAGTNACTCTGGTCTTGtag	Adapter EcoBam protospacer P4 - random mismatches position 8
1459	aattctaCAAGACCAGAGNTACTGTTTag	Adapter EcoBam protospacer P4 - random mismatches position 9
1460	gatcctAAACAGTANCTCTGGTCTTGtag	Adapter EcoBam protospacer P4 - random mismatches position 9
1461	aattctaCAAGACCAGANTTACTGTTTag	Adapter EcoBam protospacer P4 - random mismatches position 10
1462	gatcctAAACAGTAANTCTGGTCTTGtag	Adapter EcoBam protospacer P4 - random mismatches position 10
1463	aattctaCAAGACCAGNGTTACTGTTTag	Adapter EcoBam protospacer P4 - random mismatches position 11
1464	gatcctAAACAGTAACNCTGGTCTTGtag	Adapter EcoBam protospacer P4 - random mismatches position 11
1465	aattctaCAAGACCANAGTTACTGTTTag	Adapter EcoBam protospacer P4 - random mismatches position 12
1466	gatcctAAACAGTAACTNTGGTCTTGtag	Adapter EcoBam protospacer P4 - random mismatches position 12
1467	aattctaCAAGACCNGAGTTACTGTTTag	Adapter EcoBam protospacer P4 - random mismatches position 13
1468	gatcctAAACAGTAACTCNGGTCTTGtag	Adapter EcoBam protospacer P4 - random mismatches position 13
1469	aattctaCAAGACNAGAGTTACTGTTTag	Adapter EcoBam protospacer P4 - random mismatches position 14
1470	gatcctAAACAGTAACTCTNGTCTTGtag	Adapter EcoBam protospacer P4 - random mismatches position 14
1471	aattctaCAAGANCAGAGTTACTGTTTag	Adapter EcoBam protospacer P4 - random mismatches position 15
1472	gatcctAAACAGTAACTCTGNTCTTGtag	Adapter EcoBam protospacer P4 - random mismatches position 15
1473	aattctaCAAGNCCAGAGTTACTGTTTag	Adapter EcoBam protospacer P4 - random mismatches position 16
1474	gatcctAAACAGTAACTCTGGNCTTGtag	Adapter EcoBam protospacer P4 - random mismatches position 16
1475	aattctaCAANACCAGAGTTACTGTTTag	Adapter EcoBam protospacer P4 - random mismatches position 17
1476	gatcctAAACAGTAACTCTGGTNTTGtag	Adapter EcoBam protospacer P4 - random mismatches position 17
1477	aattctaCANGACCAGAGTTACTGTTTag	Adapter EcoBam protospacer P4 - random mismatches position 18
1478	gatcctAAACAGTAACTCTGGTCNTGtag	Adapter EcoBam protospacer P4 - random mismatches position 18
1479	aattctaCNAGACCAGAGTTACTGTTTag	Adapter EcoBam protospacer P4 - random mismatches position 19
1480	gatcctAAACAGTAACTCTGGTCTNGtag	Adapter EcoBam protospacer P4 - random mismatches position 19
1481	aattctaNAAGACCAGAGTTACTGTTTag	Adapter EcoBam protospacer P4 - random mismatches position 20
1482	gatcctAAACAGTAACTCTGGTCTTNtag	Adapter EcoBam protospacer P4 - random mismatches position 20
1355	aattcagTAACTTGTTCGGCCATCATCaG	Adapter EcoBam protospacer P8 (20 bp)
1356	gatcCtGATGATGGCCGAACAAGTTActg	Adapter EcoBam protospacer P8 (20 bp)
1483	aattcagTAACTTGTTCGGCCATCATNaG	Adapter EcoBam protospacer P8 - random mismatches position 1
1484	gatcCtNATGATGGCCGAACAAGTTActg	Adapter EcoBam protospacer P8 - random mismatches position 1
1485	aattcagTAACTTGTTCGGCCATCANCaG	Adapter EcoBam protospacer P8 - random mismatches position 2
1486	gatcCtGNTGATGGCCGAACAAGTTActg	Adapter EcoBam protospacer P8 - random mismatches position 2
1487	aattcagTAACTTGTTCGGCCATCNTCaG	Adapter EcoBam protospacer P8 - random mismatches position 3
1488	gatcCtGANGATGGCCGAACAAGTTActg	Adapter EcoBam protospacer P8 - random mismatches position 3
1489	aattcagTAACTTGTTCGGCCATNATCaG	Adapter EcoBam protospacer P8 - random mismatches position 4
1490	gatcCtGATNATGGCCGAACAAGTTActg	Adapter EcoBam protospacer P8 - random mismatches position 4
1491	aattcagTAACTTGTTCGGCCANCATCaG	Adapter EcoBam protospacer P8 - random mismatches position 5
1492	gatcCtGATGNTGGCCGAACAAGTTActg	Adapter EcoBam protospacer P8 - random mismatches position 5
1493	aattcagTAACTTGTTCGGCCNTCATCaG	Adapter EcoBam protospacer P8 - random mismatches position 6
1494	gatcCtGATGANGGCCGAACAAGTTActg	Adapter EcoBam protospacer P8 - random mismatches position 6
1495	aattcagTAACTTGTTCGGCNATCATCaG	Adapter EcoBam protospacer P8 - random mismatches position 7
1496	gatcCtGATGATNGCCGAACAAGTTActg	Adapter EcoBam protospacer P8 - random mismatches position 7
1497	aattcagTAACTTGTTCGGNCATCATCaG	Adapter EcoBam protospacer P8 - random mismatches position 8
1498	gatcCtGATGATGNCCGAACAAGTTActg	Adapter EcoBam protospacer P8 - random mismatches position 8
1499	aattcagTAACTTGTTCGNCCATCATCaG	Adapter EcoBam protospacer P8 - random mismatches position 9
1500	gatcCtGATGATGGNCGAACAAGTTActg	Adapter EcoBam protospacer P8 - random mismatches position 9
1501	aattcagTAACTTGTTCNGCCATCATCaG	Adapter EcoBam protospacer P8 - random mismatches position 10
1502	gatcCtGATGATGGCNGAACAAGTTActg	Adapter EcoBam protospacer P8 - random mismatches position 10
1503	aattcagTAACTTGTTNGGCCATCATCaG	Adapter EcoBam protospacer P8 - random mismatches position 11
1504	gatcCtGATGATGGCCNAACAAGTTActg	Adapter EcoBam protospacer P8 - random mismatches position 11
1505	aattcagTAACTTGTNCGGCCATCATCaG	Adapter EcoBam protospacer P8 - random mismatches position 12
1506	gatcCtGATGATGGCCGNACAAGTTActg	Adapter EcoBam protospacer P8 - random mismatches position 12
1507	aattcagTAACTTGNTCGGCCATCATCaG	Adapter EcoBam protospacer P8 - random mismatches position 13
1508	gatcCtGATGATGGCCGANCAAGTTActg	Adapter EcoBam protospacer P8 - random mismatches position 13
1509	aattcagTAACTTNTTCGGCCATCATCaG	Adapter EcoBam protospacer P8 - random mismatches position 14
1510	gatcCtGATGATGGCCGAANAAGTTActg	Adapter EcoBam protospacer P8 - random mismatches position 14
1511	aattcagTAACTNGTTCGGCCATCATCaG	Adapter EcoBam protospacer P8 - random mismatches position 15
1512	gatcCtGATGATGGCCGAACNAGTTActg	Adapter EcoBam protospacer P8 - random mismatches position 15
1513	aattcagTAACNTGTTCGGCCATCATCaG	Adapter EcoBam protospacer P8 - random mismatches position 16
1514	gatcCtGATGATGGCCGAACANGTTActg	Adapter EcoBam protospacer P8 - random mismatches position 16
1515	aattcagTAANTTGTTCGGCCATCATCaG	Adapter EcoBam protospacer P8 - random mismatches position 17
1516	gatcCtGATGATGGCCGAACAANTTActg	Adapter EcoBam protospacer P8 - random mismatches position 17
1517	aattcagTANCTTGTTCGGCCATCATCaG	Adapter EcoBam protospacer P8 - random mismatches position 18
1518	gatcCtGATGATGGCCGAACAAGNTActg	Adapter EcoBam protospacer P8 - random mismatches position 18
1519	aattcagTNACTTGTTCGGCCATCATCaG	Adapter EcoBam protospacer P8 - random mismatches position 19
1520	gatcCtGATGATGGCCGAACAAGTNActg	Adapter EcoBam protospacer P8 - random mismatches position 19
1521	aattcagNAACTTGTTCGGCCATCATCaG	Adapter EcoBam protospacer P8 - random mismatches position 20
1522	gatcCtGATGATGGCCGAACAAGTTNctg	Adapter EcoBam protospacer P8 - random mismatches position 20
1547	aattcgcACGTGATCAGTAGTGCTGCAgG	Adapter EcoBam random protospacer X1
1548	gatcCcTGCAGCACTACTGATCACGTgcg	Adapter EcoBam random protospacer X1
1549	aattcctGTCACGAGCTACAGTGACAGtG	Adapter EcoBam random protospacer X2
1550	gatcCaCTGTCACTGTAGCTCGTGACagg	Adapter EcoBam random protospacer X2
1551	aattcgtAGTTCATCAGCAGTGATGAAcG	Adapter EcoBam random protospacer X3
1552	gatcCgTTCATCACTGCTGATGAACTacg	Adapter EcoBam random protospacer X3
1758	aattctaACCACTTACATACATGTATGag	Adapter EcoBam protospacer NEM316 n1
1759	gatcctCATACATGTATGTAAGTGGTtag	Adapter EcoBam protospacer NEM316 n1
1736	aattctaTCGTTATGATGGATGACTATag	Adapter EcoBam protospacer NEM316 n3
1737	gatcctATAGTCATCCATCATAACGAtag	Adapter EcoBam protospacer NEM316 n3
1748	aattctaGGATATGTTGATTTAGAGCTag	Adapter EcoBam protospacer NEM316 n5
1749	gatcctAGCTCTAAATCAACATATCCtag	Adapter EcoBam protospacer NEM316 n5
1760	aattctaATGAGAGATACCGCCTCAAGag	Adapter EcoBam protospacer NEM316 n6
1761	gatcctCTTGAGGCGGTATCTCTCATtag	Adapter EcoBam protospacer NEM316 n6
1716	aattctaGCATAAATATCTTTTACTTCag	Adapter EcoBam protospacer NEM316 n9
1717	gatcctGAAGTAAAAGATATTTATGCtag	Adapter EcoBam protospacer NEM316 n9
1714	aattctaGGGTTAGCTTGTCCACCGTAag	Adapter EcoBam protospacer NEM316 n11
1715	gatcctTACGGTGGACAAGCTAACCCtag	Adapter EcoBam protospacer NEM316 n11
1712	aattctaAATCATTTGTTGGTACTGATag	Adapter EcoBam protospacer NEM316 n14
1713	gatcctATCAGTACCAACAAATGATTtag	Adapter EcoBam protospacer NEM316 n14
1740	aattctaATATCAATGCCGAATGCTGAag	Adapter EcoBam protospacer NEM316 n13
1741	gatcctTCAGCATTCGGCATTGATATtag	Adapter EcoBam protospacer NEM316 n13
		Barcoded PCR primers for multiplexing
BcFw01	TAAGGCGAcactttatgcttccggctcgtatg	Protospacer amplification in pTCV - Barcode forward 01
BcRv01	ACATCTGTcagtcacgacgttgtaaaacgacg	Protospacer amplification in pTCV - Barcode reverse 01
BcFw02	CGTACTAGcactttatgcttccggctcgtatg	Protospacer amplification in pTCV - Barcode forward 02
BcRv02	GTGATCAGcagtcacgacgttgtaaaacgacg	Protospacer amplification in pTCV - Barcode reverse 02
BcFw03	AGGCAGAAcactttatgcttccggctcgtatg	Protospacer amplification in pTCV - Barcode forward 03
BcRv03	CTTGAGCAcagtcacgacgttgtaaaacgacg	Protospacer amplification in pTCV - Barcode reverse 03
BcFw04	TCCTGAGCcactttatgcttccggctcgtatg	Protospacer amplification in pTCV - Barcode forward 04
BcRv04	TCCAGATCcagtcacgacgttgtaaaacgacg	Protospacer amplification in pTCV - Barcode reverse 04
BcFw05	GGACTCCTcactttatgcttccggctcgtatg	Protospacer amplification in pTCV - Barcode forward 05
BcRv05	CATGAGACcagtcacgacgttgtaaaacgacg	Protospacer amplification in pTCV - Barcode reverse 05
BcFw06	TAGGCATGcactttatgcttccggctcgtatg	Protospacer amplification in pTCV - Barcode forward 06
BcRv06	TGACGCATcagtcacgacgttgtaaaacgacg	Protospacer amplification in pTCV - Barcode reverse 06
BcFw07	CTCTCTACcactttatgcttccggctcgtatg	Protospacer amplification in pTCV - Barcode forward 07
BcRv07	AGCATCTCcagtcacgacgttgtaaaacgacg	Protospacer amplification in pTCV - Barcode reverse 07
BcFw08	CAGAGAGGcactttatgcttccggctcgtatg	Protospacer amplification in pTCV - Barcode forward 08
BcRv08	GATCTCGAcagtcacgacgttgtaaaacgacg	Protospacer amplification in pTCV - Barcode reverse 08
		PCR primers
OPL_100	GAAGACTCTATGATTTACCGC	Primers for crRNA leading end amplification - spacer acquisition
OPL_102	GGCCGAACAAGTTACACCAG	Primers for crRNA leading end amplification - spacer acquisition (BM110)
OPL_105	CCTTGAGGCGGTATCTCTC	Primers for crRNA leading end amplification - spacer acquisition (NEM316)
P2F	AGTCAAAATAGATATGAACAAATG	Probe P2cas
P2R	GCATTAGTGTATCAACAAGCTGGGG	Probe P2cas
		Cloning primers
OPL_019 (F)	CAAGCTGAATTCTAGCGCTTGCATTTTGTTTG	P2cas cloning in pTCV-lac transcriptional reporter
OPL_021 (R)	TGGTTTGGATCCAATTTATCTCCTTTTATTTAA	P2cas cloning in pTCV-lac transcriptional reporter
OPL_204 (F)	TGGTTTGAATTCAATTTATCTCCTTTTATTTAA	Ptracr-S cloning in pTCV-lac transcriptional reporter
OPL_206 (R)	GGATTAGGATCCCACTGCCTCCTTTTAACGTGC	Ptracr-S cloning in pTCV-lac transcriptional reporter
OPL_060 (F)	CCTATTGAATTCGTAGTATGTGCTTTTCTGTTGG	cas9::FLAG fusion for cloning in pG1 vector (upstream fragment)
OPL_174 (R)	CTTTGTAGTCCATAATTTATCTCCTTTTATTTAAAA	cas9::FLAG fusion for cloning in pG1 vector (upstream fragment)
OPL_175 (F)	ATAAATTATGGACTACAAAGACCATGACGG	cas9::FLAG fusion for cloning in pG1 vector (FLAG)
OPL_176 (R)	ATGGTTTGTTTTTATCGTCGTCATCTTTGTAG	cas9::FLAG fusion for cloning in pG1 vector (FLAG)
OPL_177 (F)	CGACGATAAAAACAAACCATATTCAATAGGTCT	cas9::FLAG fusion for cloning in pG1 vector (downstream fragment)
OPL_178 (R)	CTCACACTGCAGCTATCATCCTCAATTAGGAAATG	cas9::FLAG fusion for cloning in pG1 vector (downstream fragment)
		Sequencing primers
Vlac1	GTTGAATAACACTTATTCCTATC	Sequencing pTCV-lac insert
Vlac2	CTTCCACAGTAGTTCACCACC	Sequencing pTCV-lac insert
OPL_039 (F)	CAACAGTTGAAGAAGTACCAG	Sequencing cas9::FLAG fusion mutant
OPL_010 (R)	TGATGAAACAATGGAGGAAAAA	Sequencing cas9::FLAG fusion mutant
OPL_014 (F)	TTTTTCCTCCATTGTTTCATCA	Sequencing cas9::FLAG fusion mutant
OPL_013 (R)	CCATCAAAAAGCAGAGCACCTAT	Sequencing cas9::FLAG fusion mutant
OPL_011 (F)	ATAGGTGCTCTGCTTTTTGATGG	Sequencing cas9::FLAG fusion mutant
OPL_072 (R)	CGCAGACTTGCTAATCTTATC	Sequencing cas9::FLAG fusion mutant
		qPCR primers
qGyr_F	AGGTTCACGTTCACTGCCAT	gyrA
qGyr_R	AATGGATGGGGATGGTGCTG	gyrA
qC9BM_F	TTGGAAGATAAAACGCCGCTTC	cas9 (BM110, COH1)
qC9BM_R	ATTCATCACCAATCTGCCCAAG	cas9 (BM110, COH1)
qC9NEM_F	TCGGTACTAATTCCGTCGGATG	cas9 (NEM316, 2603, A909, 515)
qC9NEM_R	TTCCCGCCATCAAAAAGCAG	cas9 (NEM316, 2603, A909, 515)
qC1_F	GTGGTTGCATGACACAATTTGG	csn1 or cas1
qC1_R	ACGATTGGGCGAAATGGTTC	csn1 or cas1
qC2_F	GGATACGATGTCAACTCAGCAC	csn2
qC2_R	ACTTCTGGCTTTTCGTTGAATTG	csn2
qCR_F	AATGGCGCGATTACGAAAGC	crRNA
qCR_R	ACCATTCGAAACAGCACAGC	crRNA
qI_F	ATTTCAACCGCCTGTTCTGC	cylI
qI_R	TCACAGCCACCACAAATAGC	cylI
qE2_F	ATCATCGGAGGAGGCGTTAATC	cylE
qE2_R	TTGCTGACGCTTGGTAGTTG	cylE
